# Phylogeny-aware modeling uncovers molecular functional convergences associated with complex multicellularity in Eukarya

**DOI:** 10.1101/2024.03.14.585020

**Authors:** Francisco Pereira Lobo, Dalbert Benjamim da Costa, Thieres Tayroni Martins da Silva, Maycon Douglas de Oliveira

**Affiliations:** Laboratório de Algoritmos em Biologia, Departamento de Genética, Ecologia e Evolução, Instituto de Ciências Biológicas, Universidade Federal de Minas Gerais, Brazil

**Keywords:** Evolution of Multicellularity, Molecular Functional Convergence, Homology, Genotype-Phenotype Association, Comparative Genomics

## Abstract

A major trait of Eukarya is the independent evolution of complex multicellular lineages of animals and plants with specialized cell types organized in tissues, organs and systems. The number of cell types (NCT) has been commonly adopted as a proxy in comparative studies investigating the genomic evolution of biological complexity. Although expansions of homologous genes playing roles in extracellular processes, signal transduction pathways, and the immune system have been reported as associated with NCT variation in metazoans, the evolutionary patterns coordinating the genomic evolution of multicellularity throughout Eukarya remain poorly understood. We used Gene Ontology (GO) as a genome annotation scaffold to represent biological functions shared by genes regardless of their homology relationships to search for molecular functional convergences associated with NCT. For that we integrated phenotypic, genomic, annotation and phylogenetic data to build phylogeny-aware models and searched for expansions of homologous regions and of GO terms associated with NCT values across 49 eukaryotic species, including complex multicellular plants and metazoans. Virtually all homologous regions associated with NCT are metazoan- and vertebrate-specific expansions of paralogs with key roles in developmental pathways. The functional annotation, in contrast, detected previously unknown biological themes coded by non-homologous genes independently expanded in multicellular plants and metazoans, such as system and anatomical development, immunity, regulatory mechanisms of embryogenesis, response to external stimuli and detection of natural rhythmic processes. Our findings unveil functional molecular convergences shared by these contrasting groups due to common selective pressures in the lifestyle of complex multicellular lineages.
