## Supplementary Table 2 for "Phylogeny-aware modeling uncovers molecular functional convergences associated with complex multicellularity in Eukarya"

### Sheet: Associated_GOs
GO_ID	GO_definition
GO.0001816	cytokine production
GO.0030168	platelet activation
GO.0001775	cell activation
GO.0015882	L-ascorbic acid transmembrane transport
GO.0008520	L-ascorbate:sodium symporter activity
GO.0050900	leukocyte migration
GO.0040012	regulation of locomotion
GO.0001817	regulation of cytokine production
GO.0005178	integrin binding
GO.0007586	digestion
GO.0034763	negative regulation of transmembrane transport
GO.2000145	regulation of cell motility
GO.0022407	regulation of cell-cell adhesion
GO.0002220	innate immune response activating cell surface receptor signaling pathway
GO.0002752	cell surface pattern recognition receptor signaling pathway
GO.0030155	regulation of cell adhesion
GO.1901019	regulation of calcium ion transmembrane transporter activity
GO.1903169	regulation of calcium ion transmembrane transport
GO.0071944	cell periphery
GO.0045907	positive regulation of vasoconstriction
GO.0008028	monocarboxylic acid transmembrane transporter activity
GO.0010942	positive regulation of cell death
GO.0043065	positive regulation of apoptotic process
GO.0043068	positive regulation of programmed cell death
GO.0010811	positive regulation of cell-substrate adhesion
GO.0032602	chemokine production
GO.0032642	regulation of chemokine production
GO.0032722	positive regulation of chemokine production
GO.0034138	toll-like receptor 3 signaling pathway
GO.0043114	regulation of vascular permeability
GO.0043627	response to estrogen
GO.0045815	transcription initiation-coupled chromatin remodeling
GO.0046847	filopodium assembly
GO.0048245	eosinophil chemotaxis
GO.0051489	regulation of filopodium assembly
GO.0051491	positive regulation of filopodium assembly
GO.0071391	cellular response to estrogen stimulus
GO.0072677	eosinophil migration
GO.0120034	positive regulation of plasma membrane bounded cell projection assembly
GO.0014070	response to organic cyclic compound
GO.0062023	collagen-containing extracellular matrix
GO.0001614	purinergic nucleotide receptor activity
GO.0016502	nucleotide receptor activity
GO.0016247	channel regulator activity
GO.0099106	ion channel regulator activity
GO.0008285	negative regulation of cell population proliferation
GO.0007167	enzyme-linked receptor protein signaling pathway
GO.0050673	epithelial cell proliferation
GO.1903522	regulation of blood circulation
GO.0007272	ensheathment of neurons
GO.0008366	axon ensheathment
GO.0042552	myelination
GO.0005886	plasma membrane
GO.0048585	negative regulation of response to stimulus
GO.0045321	leukocyte activation
GO.0045597	positive regulation of cell differentiation
GO.0070848	response to growth factor
GO.0071363	cellular response to growth factor stimulus
GO.0001541	ovarian follicle development
GO.0001755	neural crest cell migration
GO.0001759	organ induction
GO.0001990	regulation of systemic arterial blood pressure by hormone
GO.0003044	regulation of systemic arterial blood pressure mediated by a chemical signal
GO.0003073	regulation of systemic arterial blood pressure
GO.0003081	regulation of systemic arterial blood pressure by renin-angiotensin
GO.0003156	regulation of animal organ formation
GO.0006500	N-terminal protein palmitoylation
GO.0007019	microtubule depolymerization
GO.0007026	negative regulation of microtubule depolymerization
GO.0007044	cell-substrate junction assembly
GO.0007413	axonal fasciculation
GO.0008585	female gonad development
GO.0010092	specification of animal organ identity
GO.0010976	positive regulation of neuron projection development
GO.0014032	neural crest cell development
GO.0014033	neural crest cell differentiation
GO.0018400	peptidyl-proline hydroxylation to 3-hydroxy-L-proline
GO.0019511	peptidyl-proline hydroxylation
GO.0030539	male genitalia development
GO.0031114	regulation of microtubule depolymerization
GO.0031128	developmental induction
GO.0031581	hemidesmosome assembly
GO.0032233	positive regulation of actin filament bundle assembly
GO.0035914	skeletal muscle cell differentiation
GO.0042311	vasodilation
GO.0043491	protein kinase B signaling
GO.0045056	transcytosis
GO.0046545	development of primary female sexual characteristics
GO.0046661	male sex differentiation
GO.0046951	ketone body biosynthetic process
GO.0048014	Tie signaling pathway
GO.0048645	animal organ formation
GO.0048762	mesenchymal cell differentiation
GO.0048806	genitalia development
GO.0048864	stem cell development
GO.0050746	regulation of lipoprotein metabolic process
GO.0050748	negative regulation of lipoprotein metabolic process
GO.0050885	neuromuscular process controlling balance
GO.0050886	endocrine process
GO.0050957	equilibrioception
GO.0051098	regulation of binding
GO.0060014	granulosa cell differentiation
GO.0060016	granulosa cell development
GO.0060254	regulation of N-terminal protein palmitoylation
GO.0060262	negative regulation of N-terminal protein palmitoylation
GO.0060485	mesenchyme development
GO.0061370	testosterone biosynthetic process
GO.0070920	regulation of production of small RNA involved in gene silencing by RNA
GO.0070921	regulation of siRNA production
GO.0071962	mitotic sister chromatid cohesion, centromeric
GO.0090075	relaxation of muscle
GO.0090497	mesenchymal cell migration
GO.0106030	neuron projection fasciculation
GO.0110110	positive regulation of animal organ morphogenesis
GO.0150115	cell-substrate junction organization
GO.1901570	fatty acid derivative biosynthetic process
GO.1903059	regulation of protein lipidation
GO.1903060	negative regulation of protein lipidation
GO.1903798	regulation of miRNA maturation
GO.1904424	regulation of GTP binding
GO.1905097	regulation of guanyl-nucleotide exchange factor activity
GO.2000027	regulation of animal organ morphogenesis
GO.2001106	regulation of Rho guanyl-nucleotide exchange factor activity
GO.0043293	apoptosome
GO.0045098	type III intermediate filament
GO.0070578	RISC-loading complex
GO.0004419	hydroxymethylglutaryl-CoA lyase activity
GO.0005018	platelet-derived growth factor alpha-receptor activity
GO.0008437	thyrotropin-releasing hormone activity
GO.0035197	siRNA binding
GO.0038021	leptin receptor activity
GO.0042978	ornithine decarboxylase activator activity
GO.0047045	testosterone 17-beta-dehydrogenase (NADP+) activity
GO.0070883	pre-miRNA binding
GO.0004955	prostaglandin receptor activity
GO.0045785	positive regulation of cell adhesion
GO.0032879	regulation of localization
GO.0030334	regulation of cell migration
GO.0032410	negative regulation of transporter activity
GO.0032413	negative regulation of ion transmembrane transporter activity
GO.0034766	negative regulation of monoatomic ion transmembrane transport
GO.0043271	negative regulation of monoatomic ion transport
GO.0051926	negative regulation of calcium ion transport
GO.1901020	negative regulation of calcium ion transmembrane transporter activity
GO.1903170	negative regulation of calcium ion transmembrane transport
GO.1904063	negative regulation of cation transmembrane transport
GO.2001258	negative regulation of cation channel activity
GO.0007507	heart development
GO.0002274	myeloid leukocyte activation
GO.0032880	regulation of protein localization
GO.0072359	circulatory system development
GO.0051239	regulation of multicellular organismal process
GO.0030595	leukocyte chemotaxis
GO.0001518	voltage-gated sodium channel complex
GO.0034706	sodium channel complex
GO.0040011	locomotion
GO.0046943	carboxylic acid transmembrane transporter activity
GO.0022600	digestive system process
GO.0045121	membrane raft
GO.0098857	membrane microdomain
GO.0051049	regulation of transport
GO.0030097	hemopoiesis
GO.0048008	platelet-derived growth factor receptor signaling pathway
GO.0051240	positive regulation of multicellular organismal process
GO.1902532	negative regulation of intracellular signal transduction
GO.0007159	leukocyte cell-cell adhesion
GO.1903037	regulation of leukocyte cell-cell adhesion
GO.0050708	regulation of protein secretion
GO.0005212	structural constituent of eye lens
GO.0009611	response to wounding
GO.0004936	alpha-adrenergic receptor activity
GO.0007275	multicellular organism development
GO.0031012	extracellular matrix
GO.0051223	regulation of protein transport
GO.0070201	regulation of establishment of protein localization
GO.0007169	transmembrane receptor protein tyrosine kinase signaling pathway
GO.0042613	MHC class II protein complex
GO.0007517	muscle organ development
GO.0003013	circulatory system process
GO.0008015	blood circulation
GO.0051051	negative regulation of transport
GO.0048568	embryonic organ development
GO.0097320	plasma membrane tubulation
GO.0042060	wound healing
GO.0002755	MyD88-dependent toll-like receptor signaling pathway
GO.0045995	regulation of embryonic development
GO.0042611	MHC protein complex
GO.0050817	coagulation
GO.0098797	plasma membrane protein complex
GO.0050878	regulation of body fluid levels
GO.0046883	regulation of hormone secretion
GO.0004954	prostanoid receptor activity
GO.0005030	neurotrophin receptor activity
GO.0045598	regulation of fat cell differentiation
GO.0048583	regulation of response to stimulus
GO.0045580	regulation of T cell differentiation
GO.0045582	positive regulation of T cell differentiation
GO.0045621	positive regulation of lymphocyte differentiation
GO.1902107	positive regulation of leukocyte differentiation
GO.1903708	positive regulation of hemopoiesis
GO.0001819	positive regulation of cytokine production
GO.0030422	siRNA processing
GO.0038062	protein tyrosine kinase collagen receptor activity
GO.0038064	collagen receptor activity
GO.0045444	fat cell differentiation
GO.0060284	regulation of cell development
GO.0050796	regulation of insulin secretion
GO.0004890	GABA-A receptor activity
GO.0022408	negative regulation of cell-cell adhesion
GO.0050868	negative regulation of T cell activation
GO.1903038	negative regulation of leukocyte cell-cell adhesion
GO.0005883	neurofilament
GO.0005342	organic acid transmembrane transporter activity
GO.0005021	vascular endothelial growth factor receptor activity
GO.0007599	hemostasis
GO.0046879	hormone secretion
GO.0030073	insulin secretion
GO.0007596	blood coagulation
GO.0042730	fibrinolysis
GO.0001527	microfibril
GO.0060538	skeletal muscle organ development
GO.0010506	regulation of autophagy
GO.0070327	thyroid hormone transport
GO.0042058	regulation of epidermal growth factor receptor signaling pathway
GO.1901184	regulation of ERBB signaling pathway
GO.0042110	T cell activation
GO.0019882	antigen processing and presentation
GO.0004993	G protein-coupled serotonin receptor activity
GO.0099589	serotonin receptor activity
GO.0070371	ERK1 and ERK2 cascade
GO.0070372	regulation of ERK1 and ERK2 cascade
GO.0071407	cellular response to organic cyclic compound
GO.0061629	RNA polymerase II-specific DNA-binding transcription factor binding
GO.0019369	arachidonic acid metabolic process
GO.0019371	cyclooxygenase pathway
GO.0004666	prostaglandin-endoperoxide synthase activity
GO.0004949	cannabinoid receptor activity
GO.0005003	ephrin receptor activity
GO.0019229	regulation of vasoconstriction
GO.0038093	Fc receptor signaling pathway
GO.0050727	regulation of inflammatory response
GO.0043691	reverse cholesterol transport
GO.0034364	high-density lipoprotein particle
GO.0003015	heart process
GO.0008016	regulation of heart contraction
GO.0060047	heart contraction
GO.0048870	cell motility
GO.0005901	caveola
GO.0044853	plasma membrane raft
GO.0005518	collagen binding
GO.0005104	fibroblast growth factor receptor binding
GO.0045600	positive regulation of fat cell differentiation
GO.0019532	oxalate transport
GO.0019531	oxalate transmembrane transporter activity
GO.0005501	retinoid binding
GO.0065008	regulation of biological quality
GO.0008543	fibroblast growth factor receptor signaling pathway
GO.0044344	cellular response to fibroblast growth factor stimulus
GO.0071774	response to fibroblast growth factor
GO.0045664	regulation of neuron differentiation
GO.0002376	immune system process
GO.0004715	non-membrane spanning protein tyrosine kinase activity
GO.0048731	system development
GO.0002474	antigen processing and presentation of peptide antigen via MHC class I
GO.0048002	antigen processing and presentation of peptide antigen
GO.0006509	membrane protein ectodomain proteolysis
GO.0005577	fibrinogen complex
GO.0046649	lymphocyte activation
GO.0009968	negative regulation of signal transduction
GO.0015697	quaternary ammonium group transport
GO.0015838	amino-acid betaine transport
GO.0015879	carnitine transport
GO.0002791	regulation of peptide secretion
GO.0090087	regulation of peptide transport
GO.0090276	regulation of peptide hormone secretion
GO.0015129	lactate transmembrane transporter activity
GO.0046580	negative regulation of Ras protein signal transduction
GO.0051058	negative regulation of small GTPase mediated signal transduction
GO.0004935	adrenergic receptor activity
GO.0010469	regulation of signaling receptor activity
GO.0023051	regulation of signaling
GO.0120254	olefinic compound metabolic process
GO.0005237	inhibitory extracellular ligand-gated monoatomic ion channel activity
GO.0016933	extracellularly glycine-gated ion channel activity
GO.0016934	extracellularly glycine-gated chloride channel activity
GO.0099095	ligand-gated monoatomic anion channel activity
GO.0043062	extracellular structure organization
GO.0010648	negative regulation of cell communication
GO.0023057	negative regulation of signaling
GO.0022409	positive regulation of cell-cell adhesion
GO.0017080	sodium channel regulator activity
GO.0035239	tube morphogenesis
GO.0035295	tube development
GO.0042310	vasoconstriction
GO.0002790	peptide secretion
GO.0030072	peptide hormone secretion
GO.0010669	epithelial structure maintenance
GO.0030277	maintenance of gastrointestinal epithelium
GO.0050863	regulation of T cell activation
GO.0014074	response to purine-containing compound
GO.0033198	response to ATP
GO.0046683	response to organophosphorus
GO.0004931	extracellularly ATP-gated monoatomic cation channel activity
GO.0030198	extracellular matrix organization
GO.0051047	positive regulation of secretion
GO.0015349	thyroid hormone transmembrane transporter activity
GO.0060537	muscle tissue development
GO.0070373	negative regulation of ERK1 and ERK2 cascade
GO.0048010	vascular endothelial growth factor receptor signaling pathway
GO.0008083	growth factor activity
GO.0003018	vascular process in circulatory system
GO.0035150	regulation of tube size
GO.0035296	regulation of tube diameter
GO.0097746	blood vessel diameter maintenance
GO.0016492	G protein-coupled neurotensin receptor activity
GO.0005539	glycosaminoglycan binding
GO.0002237	response to molecule of bacterial origin
GO.0042470	melanosome
GO.0048770	pigment granule
GO.1903706	regulation of hemopoiesis
GO.0007265	Ras protein signal transduction
GO.0009605	response to external stimulus
GO.1902476	chloride transmembrane transport
GO.0035725	sodium ion transmembrane transport
GO.0048511	rhythmic process
GO.0004938	alpha2-adrenergic receptor activity
GO.0010646	regulation of cell communication
GO.0030312	external encapsulating structure
GO.0045028	G protein-coupled purinergic nucleotide receptor activity
GO.0048646	anatomical structure formation involved in morphogenesis
GO.2001032	regulation of double-strand break repair via nonhomologous end joining
GO.0050678	regulation of epithelial cell proliferation
GO.0007212	dopamine receptor signaling pathway
GO.0071867	response to monoamine
GO.0071868	cellular response to monoamine stimulus
GO.0071869	response to catecholamine
GO.0071870	cellular response to catecholamine stimulus
GO.1903350	response to dopamine
GO.1903351	cellular response to dopamine
GO.0004745	NAD-retinol dehydrogenase activity
GO.0014902	myotube differentiation
GO.0002694	regulation of leukocyte activation
GO.0050865	regulation of cell activation
GO.0001654	eye development
GO.0048880	sensory system development
GO.0150063	visual system development
GO.0032526	response to retinoic acid
GO.0071300	cellular response to retinoic acid
GO.0019215	intermediate filament binding
GO.0001525	angiogenesis
GO.0048514	blood vessel morphogenesis
GO.0007217	tachykinin receptor signaling pathway

### Sheet: Associated_IPRs
IPR_ID	Definition
IPR003529	Long hematopoietin receptor, Gp130 family 2, conserved site
IPR016311	Transforming protein C-ets
IPR025739	Centrosome-associated, FAM110, N-terminal domain
IPR025741	Centrosome-associated, FAM110, C-terminal domain
IPR029360	Serine/arginine repetitive matrix protein, C-terminal
IPR040685	Annexin-like domain
IPR040885	Synaptotagmin-like, mitochondrial and lipid-binding domain
IPR045574	Astrotactin-1/2, EGF-like and Fn(III) domains
IPR012395	IGFBP-related, CNN
IPR021989	Mediator complex, subunit Med12, catenin-binding
IPR000921	Histamine H1 receptor
IPR002232	5-Hydroxytryptamine 6 receptor
IPR003064	Norrie disease protein
IPR012439	Mitochondrial calcium uniporter regulator 1
IPR013303	Wnt-9a protein
IPR015134	Calcineurin-binding protein cabin-1, MEF2-binding domain
IPR015458	MDM4
IPR020950	Protein 21-like 2
IPR023240	FAM175 family, BRISC complex, Abro1 subunit
IPR026197	Secretogranin III
IPR026679	Microtubule-associated protein 10, C-terminal
IPR027173	Toll-like receptor 3
IPR028388	F-box only protein 3
IPR028723	Matrix metalloproteinase-24
IPR028760	Ski oncogene
IPR028791	Calpain-10
IPR029105	Chromatin assembly factor 1 subunit p150, C-terminal
IPR029368	Small integral membrane protein 19
IPR029420	MDM2-binding protein, central domain
IPR029546	Astrocytic phosphoprotein PEA-15, death effector domain
IPR029874	Filamin-B
IPR029954	Solute carrier family 23 member 1
IPR030546	Band 4.1-like protein 2
IPR030584	Kelch-like protein 14
IPR030628	Dihydropyrimidinase-related protein 3
IPR032930	Epidermal growth factor-like protein 6
IPR033061	Heterochromatin protein 1-binding protein 3
IPR033171	Caspase-9
IPR033204	Paired box protein PAX9
IPR033238	B-cell lymphoma/leukemia 10/E10
IPR033598	WW domain-binding protein 2
IPR033630	Homeobox protein NKX-6.1
IPR034311	Protein Wnt-8B
IPR039200	Ectodysplasin-A receptor-associated adapter protein
IPR039674	CASP8-associated protein 2
IPR041536	N-acetylglucosamine-1-phosphotransferase subunit alpha/beta, regulatory domain
IPR042061	Peregrin, ePHD domain
IPR042397	Podocalyxin-like protein 2
IPR044414	PRDM2, PR/SET domain
IPR044464	Staufen 2, second double-stranded RNA binding domain
IPR044476	Staufen 2, first double-stranded RNA binding domain
IPR039008	Intermediate filament, rod domain
IPR009431	Neuronal vesicle trafficking-associated protein
IPR002957	Keratin, type I
IPR006711	Hox9, N-terminal activation domain
IPR034277	Ephrin type-A receptor 5, ligand binding domain
IPR013301	Wnt-8 protein
IPR041155	FERM F1 lobe ubiquitin-like domain
IPR002946	Intracellular chloride channel
IPR001426	Tyrosine-protein kinase, receptor class V, conserved site
IPR009254	Laminin alpha, domain I
IPR009224	SAMP
IPR026831	Adenomatous polyposis coli protein
IPR040872	Fibrillin 1, unique N-terminal domain
IPR000327	POU-specific domain
IPR028127	Ripply family
IPR013847	POU domain
IPR042147	CASP9, CARD domain
IPR010526	Sodium ion transport-associated
IPR007071	A-kinase anchoring protein 95 (AKAP95)
IPR013836	CD34/Podocalyxin
IPR034879	Mitogen-activated protein kinase kinase kinase 2/3, PB1 domain
IPR045371	ADAMTS/ADAMTS-like, cysteine-rich domain 3
IPR037245	FIP-RBD, C-terminal domain superfamily
IPR027882	Domain of unknown function DUF4482
IPR000142	P2Y purinoceptor 1
IPR000227	Angiotensinogen
IPR000265	Prostanoid EP3 receptor
IPR000443	Islet amyloid polypeptide
IPR000987	EDG-1 sphingosine 1-phosphate receptor
IPR001065	Muscarinic acetylcholine receptor M2
IPR001151	G protein-coupled receptor 6
IPR001184	Somatostatin receptor 5
IPR001292	Estrogen receptor
IPR001413	Dopamine D1 receptor
IPR001422	Neuromodulin (GAP-43)
IPR001432	Muscarinic acetylcholine receptor M4
IPR001573	A kinase-anchoring protein AKAP5 and AKAP12, calmodulin (CaM)-binding motif
IPR002245	Chloride channel ClC-3
IPR002246	Chloride channel ClC-4
IPR002264	Gap junction alpha-5 protein (Cx40)
IPR002280	Melatonin-related receptor 1X
IPR002393	Annexin A6
IPR002461	Beta-synuclein
IPR003023	Amphiphysin 2
IPR003077	Peroxisome proliferator-activated receptor gamma
IPR003270	Potassium channel, inwardly rectifying, Kir1.3
IPR003275	Potassium channel, inwardly rectifying, Kir3.2
IPR003278	Potassium channel, inwardly rectifying, Kir6.1
IPR003906	Galanin receptor 1
IPR003933	Epithelial membrane protein 2
IPR004062	EDG-3 sphingosine 1-phosphate receptor
IPR004321	V-D-J recombination activating protein 2
IPR005382	CC chemokine receptor 10
IPR005385	Lysophosphatidic acid receptor EDG-7
IPR005394	P2Y12 purinoceptor
IPR005405	Potassium channel, voltage dependent, Kv3.4
IPR005419	Tight junction protein ZO-2
IPR005431	Gamma-aminobutyric-acid A receptor, alpha 1 subunit
IPR005451	Voltage-dependent calcium channel, L-type, alpha-1C subunit
IPR005457	Transient receptor potential channel, canonical 1
IPR005984	Phospholamban
IPR008062	Inward rectifier potassium channel 13
IPR008121	Transcription factor AP-2 alpha, N-terminal
IPR008157	Annexin A11
IPR008215	Tachykinin domain
IPR008857	Thyrotropin-releasing hormone
IPR009095	TRADD, N-terminal
IPR009137	Vascular endothelial growth factor receptor 3 (VEGFR3)
IPR009142	Wnt-4 protein
IPR010716	RecQ helicase-like 5
IPR012013	Integrin beta-4 subunit
IPR012153	Tyrosine-protein phosphatase non-receptor type 13
IPR012579	Nucleolar protein 7, C-terminal
IPR012642	Transcription regulator Wos2-domain
IPR013287	Claudin-12
IPR013593	Pro-opiomelanocortin N-terminal
IPR014647	CST complex subunit Stn1
IPR015039	NADPH oxidase subunit p47Phox, C-terminal
IPR015436	Integrin beta-6 subunit
IPR015442	Integrin beta-8 subunit
IPR015483	Gamma 1 syntrophin
IPR015504	Caveolin-1
IPR015513	Semaphorin 3E
IPR015612	Metalloproteinase inhibitor 3
IPR015617	Growth differentiation factor-9
IPR015639	Ninjurin1
IPR015656	Microtubule associated protein 1A
IPR015708	Syntaxin-19
IPR015752	Leptin receptor
IPR015923	Bone morphogenetic protein 15
IPR015981	N-acetylglucosamine-6-sulfatase, metazoan
IPR017251	Apoptotic protease-activating factor 1
IPR017403	Podocalyxin
IPR017428	Interleukin-1 receptor-associated kinase 4
IPR018430	Carbonic anhydrase, CA-XII
IPR018947	Neuromodulin gap junction N-terminal
IPR018992	Thrombin light chain
IPR019102	HMG box transcription factor BBX, domain of unknown function DUF2028
IPR019485	V(D)J recombination-activating protein 1, Zinc finger
IPR019513	Centromere protein Cenp-F, leucine-rich repeat-containing domain
IPR020430	Brain-derived neurotrophic factor
IPR020658	Serine/threonine-protein kinase Plk3
IPR020776	Tyrosine-protein kinase, non-receptor Jak1
IPR021164	Tyrosine hydroxylase, conserved site
IPR022005	Prohormone convertase enzyme
IPR022006	Chromosome passenger complex (CPC) protein INCENP N-terminal
IPR022330	Tumour necrosis factor receptor 21
IPR022333	Tumour necrosis factor receptor 19-like
IPR022341	Insulin-like growth factor I
IPR022590	Peroxisome proliferator-activated receptor gamma, N-terminal
IPR022752	Signal transducer and activation of transcription 1, TAZ2 binding domain, C-terminal
IPR023336	RAG nonamer-binding domain
IPR024098	Transcription factor EB
IPR024101	Transcription factor EC
IPR024128	T-cell surface glycoprotein CD3 zeta subunit
IPR025162	Recombination activating protein 2, PHD domain
IPR025806	Probable methyltransferase TARBP1
IPR025837	CFTR regulator domain
IPR026186	Protein POF1B
IPR026291	G patch domain-containing protein 2
IPR026297	FMRFamide-related peptide/Growth hormone-releasing peptide
IPR026535	Wnt-9b protein
IPR026543	Frizzled-6
IPR026549	Frizzled-10
IPR026719	Glutamate-rich protein 1
IPR026734	Leucine zipper protein 1
IPR026836	Adenomatous polyposis coli
IPR026837	Adenomatous polyposis coli 2
IPR026946	Sialidase-4
IPR027010	Teashirt homologue 2
IPR027039	Cartilage acidic protein 1
IPR027063	Carboxypeptidase N catalytic chain
IPR027070	Integrin beta-like protein 1
IPR027114	Embigin
IPR027178	Monocarboxylate transporter 2
IPR027201	Large neutral amino acids transporter small subunit 4
IPR027216	Prolargin
IPR027217	Epiphycan
IPR027290	Platelet-derived growth factor receptor alpha
IPR027296	DNA fragmentation factor 45kDa, C-terminal
IPR027321	Microtubule-associated protein 1B
IPR027656	Formin-like protein 2
IPR027660	Gamma-sarcoglycan
IPR027692	Neurofilament light polypeptide
IPR027694	Phakinin
IPR027700	Peripherin/Plasticin
IPR027758	Zinc finger protein 131
IPR027773	Beta-adducin
IPR027851	Protein of unknown function DUF4628
IPR027888	Protein of unknown function DUF4501
IPR028104	Protein of unknown function DUF4553
IPR028179	Tight junction-associated protein 1
IPR028232	Fibroblast growth factor 3
IPR028239	Fibroblast growth factor 4
IPR028247	Fibroblast growth factor 7
IPR028254	Fibroblast growth factor 12
IPR028285	Fibroblast growth factor 16
IPR028316	Transcription factor E2F5
IPR028319	Apoptosis-stimulating of p53 protein 1
IPR028321	Shugoshin 1
IPR028335	G protein-coupled receptor 18 orphan
IPR028381	1-phosphatidylinositol 4,5-bisphosphate phosphodiesterase gamma-2
IPR028403	1-phosphatidylinositol 4,5-bisphosphate phosphodiesterase beta-2
IPR028424	Hypermethylated in cancer 1 protein
IPR028428	Cytoskeleton-associated protein 4
IPR028438	Drebrin
IPR028450	Actin-binding LIM protein 2
IPR028452	Pleckstrin homology domain-containing family O member 1
IPR028473	Eyes absent homologue 2
IPR028490	Protein S100-Z
IPR028521	Protein kinase C and casein kinase substrate in neurons protein 2
IPR028523	Protein kinase C and casein kinase substrate in neurons protein 3
IPR028536	Dipeptidase 1
IPR028537	PDZ and LIM domain protein 1
IPR028549	Decorin
IPR028552	Alpha-1-syntrophin
IPR028604	Protein argonaute-4
IPR028605	RISC-loading complex subunit TRBP2
IPR028642	Sorting nexin-33
IPR028656	Sorting nexin-7
IPR028657	Sorting nexin-6
IPR028658	Alpha-sarcoglycan
IPR028677	Synaptotagmin-10
IPR028683	Synaptotagmin-4
IPR028690	Synaptotagmin-16
IPR028738	PH-interacting protein
IPR028753	Synaptopodin
IPR028754	Serine/threonine-protein kinase PAK5
IPR028762	Ski family transcriptional corepressor 1
IPR028764	Kelch repeat and BTB domain-containing protein 8
IPR028769	Lymphoid enhancer-binding factor 1
IPR028775	Arf GTPase activating protein, ASAP3
IPR028797	PRKAA1, UBA-like autoinhibitory domain
IPR028838	Plasma membrane ascorbate-dependent reductase CYBRD1
IPR028843	Angiopoietin-1
IPR028849	Breast cancer anti-estrogen resistance protein 3
IPR028859	Cyclin-J
IPR028869	GTP-binding protein Rad
IPR029179	Mitochondrial import receptor subunit TOM5, metazoa
IPR029242	Protein melan-A
IPR029268	Small muscular protein Chisel
IPR029331	Muscular LMNA-interacting protein
IPR029435	Protein TOPAZ1 domain
IPR029521	Transcription factor GATA-3
IPR029539	Calpain-2
IPR029558	Tumor protein p53-inducible nuclear protein 2
IPR029568	Calcium homeostasis modulator protein 1
IPR029591	SHC-transforming protein 2
IPR029593	SHC-transforming protein 3
IPR029606	Protein FAM184B
IPR029639	Protein FAM78B
IPR029698	Neurensin-1
IPR029700	Geminin coiled-coil domain-containing protein 1
IPR029708	SERTA domain-containing protein 4
IPR029728	Oxidative stress-induced growth inhibitor 2
IPR029744	Spermatogenesis-associated protein 2
IPR029745	Spermatogenesis-associated protein 2-like protein
IPR029777	Centrosomal protein of 85kDa
IPR029804	cAMP-responsive element-binding protein 3-like protein 2
IPR029814	Fos-related antigen 2
IPR029817	Platelet-derived growth factor C
IPR029820	Basic leucine zipper transcriptional factor ATF-like
IPR029832	Thyrotroph embryonic factor
IPR029845	Nuclear factor erythroid 2-related factor 2
IPR029907	Actin filament-associated protein 1
IPR029933	Uridine-cytidine kinase-like 1
IPR029956	Solute carrier family 23 member 2
IPR030021	HMG-CoA lyase-like1
IPR030106	Proline-serine-threonine phosphatase-interacting protein 2
IPR030115	Actin filament-associated protein 1-like 2
IPR030117	Chordin-like protein 2
IPR030118	Receptor-type tyrosine-protein kinase FLT3
IPR030121	F-BAR domain only protein 1
IPR030122	F-BAR domain only protein 2
IPR030129	Tropomodulin-4
IPR030130	Tropomodulin-2
IPR030169	Potassium/sodium hyperpolarization-activated cyclic nucleotide-gated channel 1
IPR030170	Potassium voltage-gated channel subfamily H member 1
IPR030204	Solute carrier family 10 member 4
IPR030282	Prestin
IPR030289	Palmitoyltransferase ZDHHC17
IPR030292	Palmitoyltransferase ZDHHC9
IPR030297	Ubiquitin carboxyl-terminal hydrolase L1
IPR030309	Fatty acid transport protein 6
IPR030346	Phospholipid-transporting ATPase IC
IPR030430	Zinc finger protein GLIS1
IPR030441	Liprin-alpha-2
IPR030500	Purine-rich element-binding protein alpha
IPR030501	Purine-rich element-binding protein gamma
IPR030521	SH2B adapter protein 1
IPR030522	SH2B adapter protein 3
IPR030540	Synaptotagmin-8
IPR030552	Torsin-3A
IPR030565	Kelch-like protein 25
IPR030571	Kelch-like protein 41
IPR030582	Kelch-like protein 30
IPR030586	Kelch repeat and BTB domain-containing protein 2
IPR030589	Kelch repeat and BTB domain-containing protein 3
IPR030597	Kelch-like protein 15
IPR030695	Protein NDRG4
IPR030714	Protocadherin-18
IPR030717	Dedicator of cytokinesis protein 5
IPR030718	Protocadherin-15
IPR030720	Protocadherin-12
IPR030743	Cochlin
IPR030751	Matrilin-1
IPR030761	Monocarboxylate transporter 8
IPR030783	Protein sprouty homologue 1
IPR030790	Protein sprouty homologue 4
IPR030796	Islet cell autoantigen 1
IPR031073	High mobility group protein HMGN3
IPR031194	Syndecan-3
IPR031211	Nestin
IPR031233	Olfactomedin-like protein 2B
IPR031284	Amphoterin-induced protein 1
IPR031289	Anoctamin-8
IPR031408	Nuclear receptor-interacting protein 1, repression domain 4
IPR031508	Transmembrane protein 108
IPR031574	Ly6/PLAUR domain-containing protein 6
IPR031995	Inositol polyphosphate 5-phosphatase, clathrin binding domain
IPR032027	Synphilin-1, alpha-Synuclein-binding domain
IPR032136	Neutrophil cytosol factor 1, C-terminal
IPR032652	Neurogenic differentiation factor 1
IPR032659	Oligodendrocyte transcription factor 3
IPR032850	Zinc finger protein GLI1
IPR032851	Transcription factor GLI3
IPR032915	Cysteine protease ATG4C
IPR032919	Rho guanine nucleotide exchange factor 11
IPR032939	Optineurin
IPR032980	Protein-cysteine N-palmitoyltransferase HHAT-like protein
IPR033023	Glutaredoxin domain-containing cysteine-rich protein 2
IPR033056	POU domain, class 6, transcription factor 2
IPR033064	Cell division cycle-associated protein 2
IPR033071	ETS homologous factor
IPR033074	ETS-related transcription factor Elf-3
IPR033137	Neuromodulin, phosphorylation site
IPR033197	N(G),N(G)-dimethylarginine dimethylaminohydrolase 1
IPR033209	ALX homeobox protein 1
IPR033212	Cartilage-associated protein
IPR033223	TPA-induced transmembrane protein
IPR033224	Coiled-coil domain-containing protein 92
IPR033240	Protein MAL2
IPR033280	Membrane protein MLC1
IPR033281	17-beta-hydroxysteroid dehydrogenase type 3
IPR033298	Caveolae-associated protein 2
IPR033301	ADP-ribosylation factor-like protein 6-interacting protein 1
IPR033306	Caveolin-2
IPR033327	Scavenger receptor class F member 2
IPR033330	Protein BTG1
IPR033352	Protein FAM118B
IPR033357	Reprimo-like protein
IPR033358	Reticulophagy receptor 1
IPR033361	Reticulophagy regulator 3
IPR033367	BRI3-binding protein
IPR033372	TNFAIP3-interacting protein 1
IPR033486	DNA-binding protein RFX5
IPR033499	Trinucleotide repeat-containing gene 6C protein
IPR033525	Aminopeptidase RNPEPL1
IPR033527	N-myc-interactor
IPR033572	Zinc transporter 8
IPR033588	Cell cycle progression protein 1
IPR033596	ADAM19 peptidase
IPR033608	Repulsive guidance molecule B
IPR033619	Ras association domain-containing protein 3
IPR033677	Elongation of very long chain fatty acids protein 5
IPR033831	Heparin cofactor II, serpin domain
IPR034017	Cystinyl aminopeptidase
IPR034232	Carboxypeptidase E, carboxypeptidase domain
IPR034283	Ephrin type-A receptor 7, ligand binding domain
IPR034375	Ras GTPase-activating protein-binding protein 1
IPR034440	Putative RNA-binding protein 47, RNA recognition motif 2
IPR034460	Interferon-induced 35kDa protein
IPR034467	Set1A, RNA recognition motif
IPR034625	Peroxisome proliferator-activated receptor gamma coactivator 1-alpha
IPR034631	MEF-2, RNA recognition motif 3
IPR034791	RNA-binding protein 20
IPR034828	Peroxidasin, vertebrate
IPR034844	IGF2BP3, RNA recognition motif 2
IPR034918	HuD, RNA recognition motif 3
IPR034923	Calcipressin-3
IPR034948	Regulator of G-protein signalling 8
IPR034954	Regulator of G-protein signalling 13
IPR035032	Growth factor receptor-bound protein 7
IPR035035	Growth factor receptor-bound protein 14
IPR035043	SH2 domain-containing adapter protein F
IPR035050	Ribosomal protein S6 kinase-like 1
IPR035519	RIMS-binding protein 2
IPR035573	Friend leukemia integration 1 transcription factor, pointed domain
IPR035712	TRADD
IPR035722	SAM and SH3 domain-containing protein 3
IPR035732	VAV2 protein, second SH3 domain
IPR035757	Neutrophil cytosol factor 1, second SH3 domain
IPR035763	Disks Large homologue 3, SH3 domain
IPR035776	CD2-associated protein, second SH3 domain
IPR035817	Dynamin-binding protein, first N-terminal SH3 domain
IPR036729	TRADD, N-terminal domain superfamily
IPR036981	Sushi repeat-containing protein SRPX
IPR037111	Thrombin light chain domain superfamily
IPR037487	GPR146
IPR037565	Complement component C8 alpha chain
IPR037566	Complement component C8 beta chain
IPR037578	Von Willebrand factor
IPR037580	Fibrinogen beta chain
IPR037602	USH1G, SAM domain
IPR037656	Family of unknown function DUF5525
IPR037776	RASAL, RasGAP domain
IPR037841	Histone-lysine N-methyltransferase SETD1A
IPR037890	Histone-lysine N-methyltransferase 2D
IPR037905	NudC domain-containing protein 3, p23 domain
IPR037932	Host cell factor 2
IPR037964	Metastasis-associated protein MTA2
IPR037970	IRAK4, Death domain
IPR038295	STAT1, C-terminal domain superfamily
IPR038850	Endothelial cell-specific molecule 1
IPR038890	DBF4-type zinc finger-containing protein 2
IPR038950	BEN domain-containing protein 4
IPR038992	Transmembrane protein 204
IPR039027	Serine/threonine-protein kinase RAC alpha
IPR039073	Hexokinase-4, chordate
IPR039088	C-X-C motif chemokine 14
IPR039125	GPCR family 2, glucagon-like peptide 2 receptor
IPR039168	5'-AMP-activated protein kinase subunit gamma-3
IPR039270	Zinc finger protein 469
IPR039548	JADE2, PHD domain
IPR039626	Nucleolar protein 7
IPR040157	Max dimerization protein 1
IPR040179	FERM domain-containing protein 6
IPR040288	PX domain-containing protein 1
IPR040667	Tyrosine-protein kinase receptor Ret, cadherin like domain 3
IPR040675	E3 ubiquitin-protein ligase AMFR, Ube2g2-binding region
IPR041011	ZBTB21, zinc finger domain
IPR041015	Toll-like receptor 3 trans-membrane domain
IPR041163	Ret, cadherin like domain 1
IPR041182	Leptin receptor, immunoglobulin-like domain
IPR041317	RET cadherin-like domain 4
IPR041689	Gamma-aminobutyric acid type B receptor subunit 2, coiled-coil domain
IPR041759	SFRP3, cysteine-rich domain
IPR041826	Rab15
IPR041836	Rab20
IPR041987	HERC2, zinc finger, ZZ-type
IPR042156	UNC5B, death domain
IPR042358	Filensin
IPR042419	Leucine-rich repeat-containing protein 31
IPR042420	Ankycorbin
IPR042495	Platelet-derived growth factor receptor-like protein
IPR042802	Ankyrin repeat domain-containing protein 22
IPR042819	EphB1 , SAM domain
IPR042884	Kelch repeat and BTB domain-containing protein 4
IPR043254	Heat shock protein beta-8
IPR043470	Tight junction-associated protein 1 domain
IPR044080	MDM2, modified RING finger, HC subclass
IPR044133	KMT2A, PHD domain 3
IPR044400	Interferon regulatory factor 8
IPR044404	PRDM4, PR/SET domain
IPR044407	PRDM13, PR/SET domain
IPR044434	KMT2E, SET domain
IPR044460	ADAR3, first double-stranded RNA binding domain
IPR044470	TRBP2 , second double-stranded RNA binding domain
IPR044471	TRBP2 , third double-stranded RNA binding domain
IPR044472	STRBP, first double-stranded RNA binding domain
IPR044473	Staufen 2, third double-stranded RNA binding domain
IPR045740	BTB/POZ domain-containing protein KCTD4, C-terminal
IPR045813	Cysteine-rich motor neuron 1 protein, C-terminal
IPR001481	Prostanoid EP3 receptor, type 2
IPR016469	Carbohydrate sulfotransferase
IPR037823	Myotubularin-related protein 13, PH-GRAM domain
IPR024583	Voltage-gated Na+ ion channel, cytoplasmic domain
IPR043557	Dermcidin/Lacritin
IPR022347	G protein-coupled receptor 153/162
IPR031436	Transmembrane protein TMEM132, C-terminal
IPR005329	Sorting nexin, N-terminal
IPR001571	GPCR, family 2, vasoactive intestinal peptide receptor
IPR009684	Proteinase inhibitor I47, latexin
IPR023219	Hepatocyte nuclear factor 1, N-terminal domain superfamily
IPR008065	Pro-FMRFamide-related neuropeptide FF
IPR040391	BEN domain-containing protein 5
IPR041764	SFRP2, cysteine-rich domain
IPR042999	Beta-catenin-interacting protein 1
IPR014745	MHC class II, alpha/beta chain, N-terminal
IPR008364	Paraoxonase2
IPR015395	C-myb, C-terminal
IPR018890	Uncharacterised protein family FAM171
IPR003969	Potassium channel, voltage dependent, Kv6
IPR003905	Growth hormone secretagogue receptor/motilin receptor
IPR037816	DOK4/5/6, PH domain
IPR000538	Link domain
IPR006782	Platelet-derived growth factor, N-terminal
IPR009626	Major intrinsically disordered Notch2-binding receptor 1-like, C-terminal
IPR022070	Cytoplasmic activation/proliferation-associated protein-1 C term
IPR022582	Transcription factor, T-box, region of unknown function
IPR039706	Major intrinsically disordered Notch2-binding receptor 1-like
IPR001050	Syndecan
IPR010294	ADAMTS/ADAMTS-like, Spacer 1
IPR023265	Aquaporin 12
IPR040546	Rege-1, UBA-like domain
IPR032415	TRPM, tetramerisation domain
IPR019131	Cortactin-binding protein-2, N-terminal
IPR042993	R-spondin-2/4
IPR043240	Cysteine-rich and transmembrane domain-containing protein 1
IPR037162	TRPM, tetramerisation domain superfamily
IPR027765	Zinc finger protein PLAG1/PLAGL2
IPR024670	B-cell lymphoma 9, beta-catenin binding domain
IPR002546	Myogenic muscle-specific protein, N-terminal
IPR005417	Tight junction protein ZO
IPR016376	Histone acetyltransferase GCN5/PCAF
IPR034299	Discoidin domain-containing receptor 1/2
IPR019803	Glypican, conserved site
IPR010457	Immunoglobulin C2-set-like, ligand-binding
IPR035502	BR140-related, PWWD domain
IPR008060	Glycine receptor beta
IPR015770	Bone morphogenetic protein receptor type-2
IPR027025	Heterogeneous nuclear ribonucleoprotein U-like protein 1
IPR032932	Neuronal acetylcholine receptor subunit beta-2
IPR044402	PRDM8, PR/SET domain
IPR038842	BRD4-interacting chromatin-remodeling complex-associated protein
IPR016246	Tyrosine-protein kinase, insulin-like receptor
IPR007947	CD164-related protein
IPR022241	Rhomboid serine protease
IPR021090	SAM/SH3 domain-containing
IPR034231	Ephrin type-B receptor 1, ligand binding domain
IPR034979	UPF3B, RNA recognition motif-like domain
IPR042826	Plexin-A2, sema domain
IPR041381	Jak1, pleckstrin homology-like domain
IPR001134	Netrin domain
IPR016233	Homeobox protein Pitx/unc30
IPR012290	Fibrinogen, alpha/beta/gamma chain, coiled coil domain
IPR029627	Serine-rich coiled-coil domain-containing protein
IPR008673	Microfibril-associated glycoprotein
IPR022008	TSG101 and ALIX binding domain of CEP55
IPR023420	Tyrosine-protein kinase SYK/ZAP-70, inter-SH2 domain superfamily
IPR039064	Zinc finger protein 750-like, zinc finger
IPR022166	UBAP2/protein lingerer
IPR009141	Wnt-3 protein
IPR033899	CXC Chemokine domain
IPR017130	Cholesteryl ester transfer
IPR040434	tRNA selenocysteine 1-associated protein 1
IPR021619	Mig-6 domain
IPR037303	Synaptotagmin-like protein 4/5, C2A domain
IPR001429	P2X purinoreceptor
IPR008661	L6 membrane
IPR026918	Pappalysin-2
IPR030179	Phospholipid transfer protein
IPR030331	Solute carrier family 26 member 1
IPR035636	ARHGEF37, SH3 domain 2
IPR001908	Melanocortin receptor 3-5
IPR033930	FAM43A/B, phosphotyrosine-binding domain
IPR031588	Collectrin domain
IPR043321	BACH, basic leucine zipper (bZIP) domain
IPR016637	Neurogenic differentiation factor NeuroD
IPR002278	Melatonin receptor 1A/1B
IPR020777	Growth factor receptor NTRK
IPR018487	Hemopexin-like repeats
IPR001003	MHC class II, alpha chain, N-terminal
IPR034253	Carboxypeptidase B, carboxypeptidase domain
IPR034999	HuB, RNA recognition motif 2
IPR033702	Polo-like kinase 1, catalytic domain
IPR043639	AF4 interaction motif
IPR003988	Intercellular adhesion molecule
IPR002230	Cannabinoid receptor family
IPR030257	Chloride intracellular channel protein 4/6
IPR019846	Nerve growth factor conserved site
IPR020408	Nerve growth factor-like
IPR034404	MSSP-1, RNA recognition motif 1
IPR024779	2OGFeDO, oxygenase domain
IPR041046	JAK, FERM F2 lobe domain
IPR001512	Somatostatin receptor 4
IPR001704	Prepro-orexin
IPR003966	Prothrombin/thrombin
IPR020004	UDP-N-acetylglucosamine 2-epimerase,UDP-hydrolysing
IPR032983	Cell adhesion molecule-related/down-regulated by oncogenes
IPR040186	Citramalyl-CoA lyase
IPR036036	SOCS box-like domain superfamily
IPR042821	Semaphorin-5A, sema domain
IPR015471	Caspase-3/7
IPR045915	Solute carrier family 22 members 4/5
IPR032375	Cerebral cavernous malformations 2, harmonin-homology domain
IPR009114	Angiomotin
IPR008296	Tissue factor pathway inhibitor-like
IPR001418	Opioid receptor
IPR040180	Neuregulin
IPR001696	Voltage gated sodium channel, alpha subunit
IPR000723	G protein-coupled receptor 3/6/12 orphan
IPR041057	ZHX, C2H2 finger domain
IPR032103	Sodium/hydrogen exchanger, regulatory region
IPR006019	Phosphotyrosine interaction domain, Shc-like
IPR037809	Dedicator of cytokinesis D, C2 domain
IPR031847	Domain of unknown function DUF4749
IPR041641	CALCOCO1/2, zinc finger UBZ1-type
IPR017878	TB domain
IPR013294	Protein LBH
IPR032650	Neurogenic differentiation factor 6
IPR024835	Synaptonemal complex protein 2-like
IPR000532	Glucagon/GIP/secretin/VIP
IPR006897	Hepatocyte nuclear factor 1, beta isoform, C-terminal
IPR024578	Homez, homeobox domain
IPR025740	FAM110
