## Supplementary Table 1 for "Phylogeny-aware modeling uncovers molecular functional convergences associated with complex multicellularity in Eukarya"

### Sheet: metadata
GenomeID	Group	Species	AverageNCT	TotalPfam	TotalIPR	TotalSUPERFAMILY	ReferenceNCT	NonRedundantProteomeSize	BUSCO	BUSCOSingleCopy	BUSCODuplicate	BUSCOFragmented	BUSCOMissing	BUSCOTotal	SPPTMP	GENOMETMP	Obs
GCF_000149205.2	Fungi	Aspergillus_nidulans	5.55	12355	27345	9469	Filamentous_fungi		89	88.2	0.8	6.3	4.7	255	Aspergillus_nidulans_FGSC_A4	GCF_000149205.2	Ok
GCF_000091225.1	Fungi	Encephalitozoon_cuniculi	3.35	NA	NA	NA	Encephalitozoon		27.9	27.5	0.4	7.5	64.6	255	Encephalitozoon_cuniculi_GB-M1	GCF_000091225.1	25%MissingBUSCOs
GCF_000002515.2	Fungi	Kluyveromyces_lactis	3.05	6879	15772	4681	Yeast		89.4	89	0.4	2.7	7.9	255	Kluyveromyces_lactis	GCF_000002515.2	Ok
GCF_000182925.2	Fungi	Neurospora_crassa	5.55	10069	22607	7386	Red_bread_mold		100	100	0	0	0	255	Neurospora_crassa_OR74A	GCF_000182925.2	Ok
GCA_001910725.1	Fungi	Phanerochaete_chrysosporium	4.35	NA	NA	NA	Phanerochaete		NA	NA	NA	NA	NA	NA	NA	NA	NoORFs
GCF_000146045.2	Fungi	Saccharomyces_cerevisiae	4.05	7963	18463	5377	Bakers_yeast		93.3	92.5	0.8	1.2	5.5	255	Saccharomyces_cerevisiae_S288C	GCF_000146045.2	Ok
GCF_000002945.1	Fungi	Schizosaccharomyces_pombe	4.35	7536	16839	5039	Fission_yeast		96.9	95.3	1.6	0.4	2.7	255	Schizosaccharomyces_pombe	GCF_000002945.1	Ok
GCF_000328475.2	Fungi	Ustilago_maydis	4.35	8257	18703	6113	Corn_smut		98.8	98.8	0	0.4	0.8	255	Ustilago_maydis_521	GCF_000328475.2	Ok
GCF_000002525.2	Fungi	Yarrowia_lipolytica	3.05	NA	NA	NA	Yarrowia		94.9	94.9	0	3.1	2	255	Yarrowia_lipolytica_CLIB122	GCF_000002525.2	NotPresentInPhylogeny
GCF_000090795.1	Metazoa(non-Vertebrata)	Amphimedon_queenslandica	14	28281	56963	24115	Sponge		94.5	89.4	5.1	3.5	2	255	Amphimedon_queenslandica	GCF_000090795.1	Ok
GCF_000005575.2	Metazoa(non-Vertebrata)	Anopheles_gambiae	64	19294	38544	14797	Malaria_mosquito		98.5	96.5	2	1.2	0.3	255	Anopheles_gambiae_str._PEST	GCF_000005575.2	Ok
GCF_003254395.2	Metazoa(non-Vertebrata)	Apis_mellifera	59	17155	33233	12799	Honey_bee		99.2	99.2	0	0.4	0.4	255	Apis_mellifera	GCF_003254395.2	Ok
GCF_000003815.2	Metazoa(non-Vertebrata)	Branchiostoma_floridae	100	55561	89559	43846	Lancelet		98.1	96.1	2	2	0.1	255	Branchiostoma_floridae	GCF_000003815.2	Ok
GCF_000004555.1	Metazoa(non-Vertebrata)	Caenorhabditis_briggsae	28.5	20819	42713	15915	Nematode		92.5	89.4	3.1	3.1	4.4	255	Caenorhabditis_briggsae	GCF_000004555.1	Ok
GCF_000002985.6	Metazoa(non-Vertebrata)	Caenorhabditis_elegans	28.5	22067	44244	16171	Nematode		97.7	96.9	0.8	0.8	1.5	255	Caenorhabditis_elegans	GCF_000002985.6	Ok
GCF_000224145.3	Metazoa(non-Vertebrata)	Ciona_intestinalis	74	23632	44615	19071	Vase_tunicate		96.5	96.5	0	2	1.5	255	NA	NA	Ok
GCA_000187875.1	Metazoa(non-Vertebrata)	Daphnia_pulex	50	24179	52609	19452	Water_flea		97.6	94.9	2.7	0.4	2	255	Daphnia_pulex	GCA_000187875.1	Ok
GCF_000001215.4	Metazoa(non-Vertebrata)	Drosophila_melanogaster	57	20126	40544	14937	Fruit_fly		100	99.6	0.4	0	0	255	Drosophila_melanogaster	GCF_000001215.4	Ok
GCF_000004095.1	Metazoa(non-Vertebrata)	Hydra_vulgaris	22	25607	51172	20035	Hydra		96.5	95.7	0.8	3.1	0.4	255	Hydra_vulgaris	GCF_000004095.1	Ok
GCF_000209225.1	Metazoa(non-Vertebrata)	Nematostella_vectensis	21	37994	70365	30660	Starlet_sea_anemone		99.6	96.9	2.7	0.4	0	255	Nematostella_vectensis	GCF_000209225.1	Ok
GCF_000150275.1	Metazoa(non-Vertebrata)	Trichoplax_adhaerens	4	18241	35898	13901	Trichoplax		92.9	92.5	0.4	4.7	2.4	255	Trichoplax_adhaerens	GCF_000150275.1	Ok
GCF_000090745.1	Metazoa(Vertebrata)	Anolis_carolinensis	140	44765	76606	32596	Green_anole		94.9	92.5	2.4	1.6	3.5	255	Anolis_carolinensis	GCF_000090745.1	Ok
GCF_002263795.1	Metazoa(Vertebrata)	Bos_taurus	138.5	43993	82574	32021	Cow		99.6	96.5	3.1	0.4	0	255	Bos_taurus	GCF_002263795.1	Ok
GCF_014441545.1	Metazoa(Vertebrata)	Canis_lupus_familiaris	129	43790	81538	31631	Dog		98.5	92.2	6.3	1.2	0.3	255	Canis_lupus_familiaris	GCF_014441545.1	Ok
GCF_000002035.6	Metazoa(Vertebrata)	Danio_rerio	119.5	61901	104641	45011	Zebrafish		100	97.6	2.4	0	0	255	Danio_rerio	GCF_000002035.6	Ok
GCF_000181335.3	Metazoa(Vertebrata)	Felis_catus	159	43212	79069	31294	Cat		98.8	98	0.8	1.2	0	255	Felis_catus	GCF_000181335.3	Ok
GCF_016699485.2	Metazoa(Vertebrata)	Gallus_gallus	154	35901	69848	26439	Chicken		98.8	97.6	1.2	0.8	0.4	255	Gallus_gallus	GCF_016699485.2	Ok
GCF_000001405.39	Metazoa(Vertebrata)	Homo_sapiens	264.5	45011	79212	32009	Human		99.6	97.6	2	0.4	0	255	Homo_sapiens	GCF_000001405.39	Ok
GCF_000001635.27	Metazoa(Vertebrata)	Mus_musculus	130.5	47492	86346	33970	Mouse		99.6	97.6	2	0	0.4	255	Mus_musculus	GCF_000001635.27	Ok
GCF_002880755.1	Metazoa(Vertebrata)	Pan_troglodytes	169	46229	81865	33133	Chimpanzee		99.6	98.4	1.2	0.4	0	255	Pan_troglodytes	GCF_002880755.1	Ok
GCF_015227675.2	Metazoa(Vertebrata)	Rattus_norvegicus	138.5	46077	86575	33633	Brown_rat		98.8	96.1	2.7	0.8	0.4	255	Rattus_norvegicus	GCF_015227675.2	Ok
GCF_901000725.2	Metazoa(Vertebrata)	Takifugu_rubripes	119.5	46347	90074	34933	Japanese_pufferfish		98.9	92.2	6.7	0	1.1	255	Takifugu_rubripes	GCF_901000725.2	Ok
GCA_000180735.1	Metazoa(Vertebrata)	Tetraodon_nigroviridis	119.5	42308	83985	31753	Green_spotted_pufferfish		85.9	84.7	1.2	11.8	2.3	255	Tetraodon_nigroviridis	GCA_000180735.1	Ok
GCF_000334495.1	Metazoa(Vertebrata)	Tupaia_chinensis	159	43481	82246	31803	Northern treeshrew		98.8	95.3	3.5	0.8	0.4	255	Tupaia_chinensis	GCF_000334495.1	Ok
GCF_000004195.4	Metazoa(Vertebrata)	Xenopus_tropicalis	129.5	45962	86459	34202	Western_clawed_frog		100	99.6	0.4	0	0	255	Xenopus_tropicalis	GCF_000004195.4	Ok
GCF_000002425.4	Plant(Bryophyte)	Physcomitrella_patens	21	NA	NA	NA	Spanish moss		100	73.3	26.7	0	0	255	Physcomitrella_patens	GCF_000002425.4	25%DuplicatedBUSCOs
GCF_000001735.4	Plantae(Angiosperm)	Arabidopsis_thaliana	59	37930	78202	24384	Thale_cress		100	82	18	0	0	255	Arabidopsis_thaliana	GCF_000001735.4	Ok
GCF_000005505.3	Plantae(Angiosperm)	Brachypodium_distachyon	27.25	35187	75395	23353	Purple_false_brome		99.6	86.7	12.9	0	0.4	255	Brachypodium_distachyon	GCF_000005505.3	Ok
GCF_001433935.1	Plantae(Angiosperm)	Oryza_sativa	35	39378	85399	26175	Rice		99.6	87.8	11.8	0.4	0	255	Oryza_sativa_Japonica_Group	GCF_001433935.1	Ok
GCF_000002775.4	Plantae(Angiosperm)	Populus_balsamifera	28.5	NA	NA	NA	Eastern balsam poplar		99.6	56.1	43.5	0	0.4	255	Populus_balsamifera	GCF_000002775.4	25%DuplicatedBUSCOs
GCF_000003195.3	Plantae(Angiosperm)	Sorghum_bicolor	27.25	37913	81613	25254	Sorghum		100	88.2	11.8	0	0	255	Sorghum_bicolor	GCF_000003195.3	Ok
GCF_000003745.3	Plantae(Angiosperm)	Vitis_vinifera	27.25	39340	81488	25250	Common_grape_vine		99.2	90.2	9	0	0.8	255	Vitis_vinifera	GCF_000003745.3	Ok
GCF_000005005.2	Plantae(Angiosperm)	Zea_mays	63.625	NA	NA	NA	Maize		99.2	65.5	33.7	0.4	0.4	255	Zea_mays	GCF_902167145.1	25%DuplicatedBUSCOs
GCF_000002595.1	Plantae(Chlorophyta)	Chlamydomonas_reinhardtii	1	12468	29020	10233	Green_alga		76.1	76.1	0	12.9	11	255	Chlamydomonas_reinhardtii	GCF_000002595.1	Ok
GCF_000092065.1	Plantae(Chlorophyta)	Ostreococcus_lucimarinus	1	8749	20294	6756	Green algae		78.1	75.7	2.4	6.7	15.2	255	Ostreococcus_lucimarinus_CCE9901	GCF_000092065.1	Ok
GCF_000214015.3	Plantae(Chlorophyta)	Ostreococcus_tauri	1	9098	20885	7099	marine_green_alga		80.4	80	0.4	5.9	13.7	255	Ostreococcus_tauri	GCF_000214015.3	Ok
GCF_000143455.1	Plantae(Chlorophyta)	Volvox_carteri	2	12750	29175	10322	Green_algae		80	79.6	0.4	8.2	11.8	255	Volvox_carteri_f._nagariensis	GCF_000143455.1	Ok
GCF_000143415.4	Plantae(Lycophyte)	Selaginella_moellendorffii	NA	NA	NA	NA	Spikemoss		99.2	6.3	92.9	0.4	0.4	255	Selaginella_moellendorffii	GCF_000143415.4	25%DuplicatedBUSCOs
GCA_002081595.1	Protist	Achlya_hypogyna	6	17348	36873	14358	Oomycete_water_mold		94.2	92.2	2	1.6	4.2	255	Achlya_hypogyna	GCA_002081595.1	Ok
GCF_000151315.2	Protist	Capsaspora_owczarzaki	3	13932	27915	10125	Capsaspora		92.6	92.2	0.4	3.1	4.3	255	Capsaspora_owczarzaki_ATCC_30864	GCF_000151315.2	Ok
GCF_000004695.1	Protist	Dictyostelium_discoideum	4.65	14372	30435	11079	Slime_mould		93.7	89.8	3.9	1.6	4.7	255	Dictyostelium_discoideum_AX4	GCF_000004695.1	Ok
GCF_000208925.1	Protist	Entamoeba_histolytica	4.65	NA	NA	NA	Amoeba		52.6	46.3	6.3	5.1	42.3	255	Entamoeba_histolytica_HM-1:IMSS	GCF_000208925.1	25%MissingBUSCOs
GCF_000002725.2	Protist	Leishmania_major	7.85	NA	NA	NA	Leishmaniasis parasite		53.4	51	2.4	10.2	36.4	255	Leishmania_major_strain_Friedlin	GCF_000002725.2	25%MissingBUSCOs
GCF_000142945.1	Protist	Phytophthora_infestans	7.85	16699	36847	13443	Oomycete_plant_pathogen		90.2	85.5	4.7	4.7	5.1	255	Phytophthora_infestans_T30-4	GCF_000142945.1	Ok
GCF_000247585.1	Protist	Phytophthora_parasitica	7.85	17795	38950	14594	Oomycete_plant_pathogen		94.5	92.9	1.6	2	3.5	255	Phytophthora_parasitica_INRA-310	GCF_000247585.1	Ok
GCA_020800215.1	Protist	Phytophthora_ramorum	7.85	20651	37526	13135	Oomycete plant pathogen		94.9	90.6	4.3	2	3.1	255	Phytophthora_ramorum	GCA_020800215.1	Ok
GCF_000149755.1	Protist	Phytophthora_sojae	7.85	18972	41751	15609	Oomycete_plant_pathogen		86.6	83.9	2.7	3.9	9.5	255	Phytophthora_sojae	GCF_000149755.1	Ok
GCF_000002765.4	Protist	Plasmodium_falciparum	7.85	NA	NA	NA	Malaria parasite		56.5	56.1	0.4	3.5	40	255	Plasmodium_falciparum_3D7	GCF_000002765.5	25%MissingBUSCOs
GCF_000151545.1	Protist	Saprolegnia_parasitica	6	19419	42976	16504	Oomycete_water_mould		87.8	82.7	5.1	3.5	8.7	255	Saprolegnia_parasitica_CBS_223.65	GCF_000151545.1	Ok
GCF_000003225.3	Protist	Theileriosis	7.85	NA	NA	NA	Theileriosis		47.5	46.7	0.8	9.4	43.1	255	Theileria_annulata	GCF_000003225.4	25%MissingBUSCOs
GCF_000006565.2	Protist	Toxoplasmosis parasite	5	NA	NA	NA	Toxoplasmosis parasite		61.2	61.2	0	8.6	30.2	255	Toxoplasma_gondii_ME49	GCF_000006565.2	25%MissingBUSCOs
GCF_000210295.1	Protist	Trypanosoma_brucei	7.85	NA	NA	NA	Sleeping sickness		56.1	54.1	2	6.7	37.2	255	Trypanosoma_brucei_gambiense_DAL972	GCF_000210295.1	25%MissingBUSCOs
